# HAPSTR1 localizes HUWE1 to the nucleus to limit stress signaling pathways

**DOI:** 10.1101/2023.01.26.525555

**Authors:** Julie K Monda, Xuezhen Ge, Moritz Hunkeler, Katherine A Donovan, Michelle W Ma, Cyrus Y Jin, Marilyn Leonard, Eric S Fischer, Eric J Bennett

## Abstract

HUWE1 is a large, enigmatic HECT domain ubiquitin ligase implicated in the regulation of diverse pathways including DNA repair, apoptosis, and differentiation. How HUWE1 engages its structurally diverse substrates and how HUWE1 activity is regulated are unknown. Using unbiased quantitative proteomics, we identify C16orf72/HAPSTR1 as a dedicated HUWE1 substrate despite HUWE1 targeting substrates in a largely cell type-specific manner. The established physical and genetic interactions between HUWE1 and C16orf72/HAPSTR1 suggest that HAPSTR1 positively regulates HUWE1 function. Here, we show that HAPSTR1 is both a HUWE1 substrate and is required for HUWE1 nuclear localization to facilitate HUWE1 nuclear substrate targeting. HUWE1 or HAPSTR1 loss of function triggers a broad transcriptional stress response. We show that nuclear HUWE1 is both critical for modulating stress signaling pathways, which include p53 and NF-κB-mediated signaling and required for cell proliferation. Combined, our results define a role for HAPSTR1 in gating critical nuclear HUWE1 functions.
