## Supplemental Table 4 for "HAPSTR1 localizes HUWE1 to the nucleus to limit stress signaling pathways"

### Sheet: Sheet1
Mutant number ID	name	mutations	description
CS	C4341S	C4341S	Ligase inactive mutant
2	Y1685A	Y1685A	WWE domain mutation
3	delWWE	del1611-1683	WWE domain deletion
4	BH3_4E	V1976E;L1980E;M1983E;V1987E	BH3 domain mutation
5	delBH3	del1976-1990	BH3 domain deletion
8	UBA_mut1	D1327R;E1346R	UBA domain mutation
9	UBA_mut2	M1328A;F1330A	UBA domain mutation
11	UIM_mut	A1378G;S1382A	UIM domain mutation
13	UBA-UIM_mut1	D1327R;E1346R;A1378G;S1382A	UBA and UIM domain mutation
14	UBA-UIM_mut2	M1328A;F1330A;A1378G;S1382A	UBA and UIM domain mutation
16	UBA-UIM-UBM_mut	M1328A;F1330A;A1378G;S1382A;L2976A;P2977A	UBA-UIM-UBM1-combined mutation
17	delUBA-UIM-UBM1	del1318-1389;del2954-2989	UBA-UIM-UBM1-combined deletion
18	delUBA-UIM-3xUBM	del1318-1389;del2954-3100	UBA, UIM and all three UBM domain deletion
19	del169-189	del169-189	patient mutation 1
20	F3194S	F3194S	patient mutation 2
21	R1110Q	R1110Q	patient mutation 3
22	H669Q	H669Q	patient mutation 4
23	R4187C	R4187C	patient mutation 5
24	deldisorder	del2260-3178	large disorder domain deletion
25	delTower	del2641-2703	deletion of structural tower
29	Latch_L3294R	Y355G;H356G;L3294R	structural mutation
30	Latch_L3294G	Y355G;H356G;L3294G	structural mutation
31	delPlug	del3291-3298	structural mutation
32	del60	del3897-3950	structural mutation
